# Coronavirus, as a source of pandemic pathogens

**DOI:** 10.1101/2020.04.26.063032

**Authors:** T. Konishi

## Abstract

The coronavirus and the influenza virus have similarities and differences. In order to comprehensively compare them, their genome sequencing data were examined by principal component analysis. Variations in coronavirus were smaller than those in a subclass of the influenza virus. In addition, differences among coronaviruses in a variety of hosts were small. These characteristics may have facilitated the infection of different hosts. Although many of the coronaviruses were more conservative, those repeatedly found among humans showed annual changes. If SARS-CoV-2 changes its genome like the Influenza H type, it will repeatedly spread every few years. In addition, the coronavirus family has many other candidates for subsequent pandemics.

**One Sentence Summary:** The genome data of coronavirus were compared to influenza virus, to investigate its spreading mechanism and future status. Coronavirus would repeatedly spread every few years. In addition, the coronavirus family has many other candidates for subsequent pandemics.
