## Supplementary Figs and Tables for "Coronavirus, as a source of pandemic pathogens": Table S2.xlsx

### Sheet: Sheet1
		a. Human SARS vs Bat SARS				b. SARS-CoV-2 vs Other coronavirus
		position	SARS	Bat-SARS		position	SCoV2	Other coronavirus
		39	S	ADIKLPY		336	P	AFIKLNQRSTWY-
		40	D	ASTVY		486	F	ADEGHIKLNPQRSTY-
		41	L	AINQT		552	H	DEFGIKLMNPQRSTY-
		43	R	GKQT		737	E	AFGIKLNQRSTVY-
		333	Q	APST		742	N	CDEKQTY-
		340	H	AFITVY		747	G	AFISTVY-
		341	T	LNS		763	M	ADEFGHIKLNPQRSTVY-
		358	M	FHKQRS		809	P	ADEFGILMNQRSTVY-
		468	E	DT		826	Q	ADFGPST-
		476	Y	HV		850	H	ADFGNPY-
		549	H	FILMNY		865	Q	ASTV-
		551	I	FLQW		871	E	DFGIKNQRSTVY
		553	H	AILQTVY		899	Y	ADFIKNPQRT-
		554	T	ADENQR		900	L	AIKNPQRST-
		705	I	LMV		902	P	Q-
		752	M	ANQTV		903	G	PS-
		753	G	NS-		904	D	LM-
		765	T	FIKQRVY		993	E	ADGHKNPQRTVY
		766	H	EKLNPS		1033	A	EGNPS
		768	M	AHIWY		1170	K	ACDEFGLNPQRTVY-
		771	D	EINQS		1219	K	FGHNSTY-
		806	I	ATV		1281	Q	ACGINPSTY-
		845	Y	HKNST		1282	A	CEGKNPQSTV-
		848	K	EGHQRS		1284	S	ADGHIPQY-
		862	D	AG		1297	G	ACFLMPSV-
		869	T	ALPV		1353	Q	ACDFIMNRSTVY-
		891	A	TV		1412	H	NRS-
		892	I	FLV		1484	T	ADEFGIKMNQRSV-
		990	V	AQST		1569	R	ADEIKNPQSTVY-
		1016	K	RT		1616	Q	ADGKLNPSTV-
		1262	Y	SW		1619	N	ST-
		1533	S	P		1621	P	LSTV-
		1725	A	ILV		1630	Q	ADGKNPSTV-
						1679	I	FTVY
			samples used	samples used			samples used	samples used
			AP006557	DQ022305			LC522972	(all but not that of SCoV2)
			AP006559	DQ648856			LC522973
			AP006561	DQ648857			LC522974
			AY278489	GQ153539			LC522975
			AY278554	GQ153544			MN908947
			AY282752	GQ153548			MN938384
			AY291451	JX993987			MN975262
			AY310120	JX993988			MN985325
			AY323977	KC881005			MN988668
			AY338174	KC881006			MN988669
			AY345986	KF367457			MN988713
			AY427439	KF569996			MN994467
			AY463059	KJ473811			MN994468
			AY502923	KJ473812			MN996527
			AY502924	KJ473813			MN996528
			AY502929	KJ473814			MN996529
			AY508724	KJ473816			MN996530
			AY572034	KP886808			MN996531
			AY572035	KP886809			MN997409
			AY654624	MG772933			MT007544
			AY714217	MG772934			MT019529
			AY864805				MT019530
			AY864806				MT019531
			DQ182595				MT019532
			FJ882963				MT019533
			GU553365				MT020880
			JN854286				MT020881
			MK062181				MT027062
			MK062184				MT027063
							MT027064
							MT039873
							MT039887
							MT039888
							MT039890
							MT044257
							MT044258
							MT049951
							MT066175
							MT066176
							MT072688
